# Patterns of host plant use by monarch butterflies revealed through annotation of more than 35,000 community science records

**DOI:** 10.64898/2026.04.06.716508

**Authors:** Micah Freedman

**Affiliations:** Department of Ecology & Evolutionary Biology, University of Toronto

**Keywords:** community science, species interactions, plant-herbivore, monarch butterfly, milkweed, iNaturalist, migration, host breadth

## Abstract

Community science data are increasingly recognized as important resources for biodiversity research, in part because of the spatial and temporal resolution that they afford. While these data are useful for applications such as describing occurrence patterns, tracking movement of migratory animals, and recording phenological events, they can also be probed for “second-order” purposes, such as documenting species interactions. Here, I present a dataset of more than 35,000 annotated interactions between monarch butterfly (*Danaus plexippus*) larvae and their associated host plants from the community science platform iNaturalist. I document more than 70 unique species of milkweed hosts (Apocynaceae: Asclepiadoideae) used by monarch larvae, including a number of previously undocumented interactions. Monarchs show strong seasonal turnover in the species of host plants used across the migratory cycle, highlighting the importance of early season hosts like *Asclepias viridis* and *A. asperula* in eastern North America and *A. californica* and *A. cordifolia* in the west. I also demonstrate that non-native horticultural milkweed species have increased the spatial extent of monarch breeding during winter (November – February) by more than 60%, a pattern previously suggested from observational data but not formally quantified until now. To my knowledge, this represents the largest analysis to date of species interactions using unstructured community science data and highlights the value of platforms like iNaturalist for conducting fundamental research in ecology and conservation.
