## Supplementary Figures 1-5 and Supplementary Tables 1-5 for "Patterns of host plant use by monarch butterflies revealed through annotation of more than 35,000 community science records": Table S1 - iNaturalist Species Interaction Studies.xlsx

### Sheet: Sheet1
Study	Link	Study Type	Focal Organism(s)	Species-Level Interactions?	Geographic Extent	Interactions
Seburn et al. 2023	https://www.biotaxa.org/hn/article/view/77768	Behaviour	Basking co-occurrence in turtle species	Yes	Canada	539
Lee et al. 2025	https://onlinelibrary.wiley.com/doi/full/10.1155/jzs/8819646	Decomposition	Hippoboscid flies and bird carcasses	No	Singapore	25
Catron et al. 2023	https://academic.oup.com/aesa/article/116/5/305/7222530?guestAccessKey=	Floral visitation	Chaliognathus soldier beetles and the color of their associated flowers	No	Eastern North America	4408
Padrón et al. 2025	https://www.biotaxa.org/rce/article/view/87867/82547	Floral visitation	Dalea coerulea and Hymenoptera visitors	Yes	Ecuador	483
Barrios et al. 2023	https://bdj.pensoft.net/article/114688/	Floral visitation	Bees and associated plant families	No	Mexico	4532
Marín-Gomez et al. 2023	https://www.sciencedirect.com/science/article/pii/S1618866722002011	Floral visitation	Hummingbirds and associated plants	No	Mexico City	742
Pernat et al. 2024	https://onlinelibrary.wiley.com/doi/full/10.1002/ece3.11537	Floral visitation	Isodontia mexicana and the color of visited flowers	No	North America, Europe	1735
Blakeman et al. 2023	https://pollinationecology.org/index.php/jpe/article/view/724	Floral visitation	Fly families and flowering plant families	No	Global	1275
Brillo and Deyto 2026	https://www.biorxiv.org/content/10.64898/2026.02.17.706497v1.abstract	Floral visitation	Butterflies and associated flowering plants	Yes	Manila, Philippines	126
Fonturbél et al. 2023	https://www.sciencedirect.com/science/article/pii/S0367253022001967?casa_token=KGFQBmZgNyIAAAAA:g7QKKkJTqdzI7GYo_M9cV3H2YLHx2_4QQz6OOHmoCIbBMEZr60e0eE6axwQIN_cm7NVSf4L8Q2w	Floral visitation	Bumblebees and colour of visited flowers	No	Chile	3019
Bosenbecker et al. 2023	https://www.sciencedirect.com/science/article/pii/S2530064423000238	Floral visitation	Hummingbirds and associated plants	No	Brazil	3210
Cunha et al. 2025	https://onlinelibrary.wiley.com/doi/full/10.1111/jen.13453	Floral visitation	Thrynninae and flowering plants	Yes	Brazil, Colombia	359
Skvarla et al. 2024	https://bioone.org/journals/proceedings-of-the-entomological-society-of-washington/volume-126/issue-3/0013-8797.126.3.351/Arthropod-Interactions-with-Xyris-Flowers-Discovered-through-Community-Photography/10.4289/0013-8797.126.3.351.full	Floral visitation	Arthropod visitors to yellow-eyed grasses (Xyris)	No	Global	144
Beccacece et al. 2025	https://onlinelibrary.wiley.com/doi/full/10.1111/jen.13405	Floral visitation	Arctiid moths and flowering plants	Yes	Argentina	529
Ferreira et al. 2025	https://onlinelibrary.wiley.com/doi/full/10.1111/jen.13468	Floral visitation	Shining leaf chafers and flowering plant families	No	South America	256
Padrón and Rasmussen 2025	https://pure.au.dk/ws/files/445624810/Padr_n2025_16487_Bombus.pdf	Floral visitation	Bumblebees and plant families	No	Ecuador	856
Pérez-Gómez et al. 2023	https://onlinelibrary.wiley.com/doi/full/10.1111/jen.13157	Floral visitation	Cockroaches and plant families	No	Iberian Peninsula	51
Parejo-Pulido et al. 2024	https://onlinelibrary.wiley.com/doi/full/10.1111/jen.13306	Floral visitation	Velvet ants and flowering plant families	No	Global	250
Saldivar et al. 2022	https://academic.oup.com/ee/article/51/6/1141/6731819?login=true&guestAccessKey=	Floral visitation	Painted ladies on flowering plants	Yes	California	147
Igic et al. 2020	https://peerj.com/articles/9561/	Floral visitation	Lesbia hummingbirds and plants	No	Colombia, Peru	180
de Carvalo-Souza et al. 2025	https://onlinelibrary.wiley.com/doi/full/10.1002/ece3.72471	Hitchhiking	Chupare stingray and two teleost fishes	Yes	Caribbean	17
Ortíz-Zaraté et al. 2025	https://onlinelibrary.wiley.com/doi/epdf/10.1002/ajp.70106	Host-parasite	Bot fly parasite (Cuterebra baeri) and its primate hosts	Yes	Neotropics	292
Kido and Hood 2019	https://pmc.ncbi.nlm.nih.gov/articles/PMC6980919/	Host-parasite	Flowering plants and anther smut fungi	Yes	Global	1140
de Groot et al. 2025	https://link.springer.com/article/10.1007/s11829-023-10037-2	Host-parasite	Parasitic fungus (Hesperomyces harmoniae) on Harmonia axyridis	Yes	Global	3286
Doherty et al. 2021	https://www.cambridge.org/core/journals/parasitology/article/people-vs-science-can-passively-crowdsourced-internet-data-shed-light-on-hostparasite-interactions/C94314A26053F886DBADA266EC471ACF	Host-parasite	Horsehair worms and their arthropod hosts	No	North America	20
Makovetski et al. 2025	https://link.springer.com/article/10.1007/s10340-025-01891-5	Host-parasite	Scarab beetles and a Japanese beetle biocontrol agent (Isocheta aldrichi)	Yes	Eastern North America	1102
Rolfes and Godfrey 2023	https://onlinelibrary.wiley.com/doi/full/10.1111/aec.13472	Host-parasite	New Zealand geckos and ectoparasitic mites	No	New Zealand	146
Fourreau et al. 2024	https://royalsocietypublishing.org/rspb/article/291/2034/20241780/104700	Host-parasite	Seahorses and polychaete worms	Yes	Western Pacific Ocean	580
Santiago-Rosario et al. 2024	https://bsapubs.onlinelibrary.wiley.com/doi/full/10.1002/ajb2.16443	Host-parasite	Mistletoes (six genera) and their host plant families	No	Australia	8140
Putman et al. 2021	https://www.nature.com/articles/s41598-021-82491-y	Host-parasite	Southern alligator lizards, blacklegged ticks	Yes	Southern California	1688
Barahona-Sagovia et al. 2024	https://onlinelibrary.wiley.com/doi/full/10.1111/aec.13491?casa_token=qXTQ4Ufe6-kAAAAA%3AagH0rPKs3ZnzZrr4akQ95X1AzJnGPcOC50csUPuPC9j6-pADTKX5jLTPjzdu_3vTBbenn3tLq-hwuEY	Mycophagy	Black snail feeding on fungi	Yes	Chile	21
Rogers and Clarkson 2023	https://www.tandfonline.com/doi/full/10.1080/0028825X.2023.2245776#d1e361	Plant-epiphyte	Host plants and associated epiphytes	Yes	New Zealand	1154
Silva et al. 2024	https://onlinelibrary.wiley.com/doi/full/10.1111/aec.13478	Plant-frugivore	Red-bellied macaws and fruiting plants	Yes	South America	414
Diaz et al. 2023	https://www.tandfonline.com/doi/full/10.1080/01650521.2024.2322307#d1e435	Plant-frugivore, floral visitation	Peruvian plants and birds	No	Lima, Peru	231
Besso-Uehara et al. 2025	https://www.nature.com/articles/s41598-025-15384-z#MOESM1	Plant-herbivore	Galling insects and host plant orders	No	Global	557
Poulos et al. 2025	https://bioone.org/journals/journal-of-agricultural-and-urban-entomology/volume-41/issue-1/JAUE24-04/Investigation-of-Plant-Associations-of-the-Spotted-Lanternfly-Lycorma-delicatula/10.3954/JAUE24-04.full	Plant-herbivore	Spotted lanternflies and their associated plants	No	New York City	642
Horne et al. 2023	https://academic.oup.com/ee/article/52/1/88/6968949?guestAccessKey=	Plant-herbivore	Sphingids on ash and other hosts	Yes	Eastern North America	161
Hu et al. 2025	https://www.sciencedirect.com/science/article/pii/S235224962500014X	Predator-prey	Staphylinid beetles and prey	No	Global	159
Tran et al. 2024	https://www.biotaxa.org/hn/article/view/83891	Predator-prey	Golden treensnake and its vertebrate prey	No	Singapore, Vietnam	21
Hernandez et al. 2019	https://www.sciencedirect.com/science/article/pii/S2352249619300448	Predator-prey	Assassin bugs and prey	No	Global	832
Villet and Brassine	https://www.tandfonline.com/doi/full/10.1080/00222933.2025.2501396#d1e339	Predator-prey	Fruit chafer feeding on wasp nests	Yes	East Africa	26
Suzuki and Mukaimine 2021	https://www.tandfonline.com/doi/full/10.1080/00222933.2021.2019340#d1e149	Predator-prey	Spider predation of cicadas	No	Japan	230
Paiva et al. 2025	https://journals.ku.edu/reptilesandamphibians/article/view/24000	Predator-prey	Predation of Mediterranean worm lizards	Yes	Mediterranean	34
Szentivanyi et al. 2023	https://onlinelibrary.wiley.com/doi/full/10.1111/mam.12332	Predator-prey	Domestic cats and bats	Yes	Global	149
Dentici and Lo Bianco 2025	https://bioone.org/journals/arachnologische-mitteilungen/volume-70/issue-1/aramit7005/A-taste-for-ants--potential-obligate-myrmecophagy-in-Lasaeola/10.30963/aramit7005.full	Predator-prey	Laseola spiders feeding on ants	No	Global	13
Maritz and Maritz 2020	https://peerj.com/articles/9485/	Predator-prey	Reptiles and amphibians	Yes	Africa	1900
Baudino et al. 2025	https://resjournals.onlinelibrary.wiley.com/doi/full/10.1111/icad.70029	Predator-prey, parasitism, aggregation	Harmonia axyridis	No	Argentina	1527
This study		Plant-herbivore	Danaus plexippus and milkweed host plants	Yes	North America	35215
					Median	414
					Mean	1007.4
