## Supplementary Figures 1-5 and Supplementary Tables 1-5 for "Patterns of host plant use by monarch butterflies revealed through annotation of more than 35,000 community science records": Table S2 - Host Species.xlsx

### Sheet: Table S2 - Host Species
Host	Example Observation	Previously Reported Host?	Number of Records	Notes
A. amplexicaulis	https://www.inaturalist.org/observations/6784515	yes	59
A. angustifolia	https://www.inaturalist.org/observations/137343386	yes	48
A. arenaria	https://www.inaturalist.org/observations/13895527	no	10
A. asperula	https://www.inaturalist.org/observations/156617844	yes	516
A. auriculata	https://www.inaturalist.org/observations/262540817	no	1
A. brachystephana	https://www.inaturalist.org/observations/73572149	no	6
A. californica	https://www.inaturalist.org/observations/110695907	yes	68
A. cordifolia	https://www.inaturalist.org/observations/6898691	yes	82
A. cryptoceras	https://www.inaturalist.org/observations/123705970	no	4
A. curassavica	https://www.inaturalist.org/observations/66399613	yes	6172
A. curtissii	https://www.inaturalist.org/observations/189081956	no	1
A. elata	https://www.inaturalist.org/observations/299837119	no	1
A. engelmanniana	https://www.inaturalist.org/observations/88456298	no	7
A. eriocarpa	https://www.inaturalist.org/observations/228249801	yes	226
A. erosa	https://www.inaturalist.org/observations/186488857	yes	21
A. exaltata	https://www.inaturalist.org/observations/162223839	yes	47
A. fascicularis	https://www.inaturalist.org/observations/16417468	yes	1724
A. glaucescens	https://www.inaturalist.org/observations/194047435	yes	30	Reported as a host by A. Agrawal in Oaxaca
A. hirtella	https://www.inaturalist.org/observations/180110510	yes	45
A. humistrata	https://www.inaturalist.org/observations/72099446	yes	124
A. incarnata	https://www.inaturalist.org/observations/54975005	yes	3663	Includes both A. incarnata ssp. incarnata and A. incarnata ssp. pulchra
A. jaliscana	https://www.inaturalist.org/observations/177919401	no	1
A. lanceolata	https://www.inaturalist.org/observations/155833172	yes	2
A. lanuginosa	https://www.inaturalist.org/observations/53427615	no	1
A. latifolia	https://www.inaturalist.org/observations/96934695	no	45	Reported to suport larval development in Baker and Potter (2018), but no information provided about patterns of oviposition/use, and study was conducted in KY
A. lemmonii	https://www.inaturalist.org/observations/91204492	no	2
A. linaria	https://www.inaturalist.org/observations/7537235	yes	25
A. linearis	https://www.inaturalist.org/observations/40218691	no	14
A. longifolia	https://www.inaturalist.org/observations/42172094	yes	8
A. meadii	https://www.inaturalist.org/observations/216108864	yes	2
A. mexicana	https://www.inaturalist.org/observations/86476966	no	1
A. notha	https://www.inaturalist.org/observations/746408	no	18
A. nyctaginifolia	https://www.inaturalist.org/observations/133508391	yes	5
A. obovata	https://www.inaturalist.org/observations/294967019	no	1
A. oenotheroides	https://www.inaturalist.org/observations/3990814	yes	165
A. otarioides	https://www.inaturalist.org/observations/89778728	no	2
A. ovalifolia	https://www.inaturalist.org/observations/85845550	no	51
A. ovata	https://www.inaturalist.org/observations/85109567	no	1
A. perennis	https://www.inaturalist.org/observations/23414923	yes	130
A. pumila	https://www.inaturalist.org/observations/32133192	no	2
A. purpurascens	https://www.inaturalist.org/observations/164999978	yes	39
A. quadrifolia	https://www.inaturalist.org/observations/117898607	no	12
A. rubra	https://www.inaturalist.org/observations/43790110	no	4
A. similis	https://www.inaturalist.org/observations/47167457	no	2
A. solanoana	https://www.inaturalist.org/observations/251979224	no	1
A. speciosa	https://www.inaturalist.org/observations/293522999	yes	1271
A. stenophylla	https://www.inaturalist.org/observations/83955840	no	2
A. subulata	https://www.inaturalist.org/observations/191866710	yes	214
A. subverticillata	https://www.inaturalist.org/observations/131957777	yes	151
A. sullivantii	https://www.inaturalist.org/observations/123889899	yes	44
A. syriaca	https://www.inaturalist.org/observations/196811740	yes	10895
A. texana	https://www.inaturalist.org/observations/98835211	no	18
A. tomentosa	https://www.inaturalist.org/observations/12326789	yes	5
A. tuberosa	https://www.inaturalist.org/observations/294969811	yes	1891
A. variegata	https://www.inaturalist.org/observations/3045607	yes	33
A. verticillata	https://www.inaturalist.org/observations/134358309	yes	169
A. viridiflora	https://www.inaturalist.org/observations/169781442	yes	51
A. viridis	https://www.inaturalist.org/observations/162220169	yes	611
A. welshii	https://www.inaturalist.org/observations/233031996	no	4
A. woodsoniana	https://www.inaturalist.org/observations/8523388	no	2
Calotropis procera	https://www.inaturalist.org/observations/284534527	yes	246	Recorded as Calotropis sp. in dataset, but comprises two species
Calotropis gigantea	https://www.inaturalist.org/observations/89742586	yes
Cynanchum laeve	https://www.inaturalist.org/observations/33224162; C. barbigerum:	yes	396	Primarily C. laeve (>95%), but records also likely include the following taxa: C. unifarium, C. barbigerum, and potentially C. racemosum (this species is possibly synonymous with C. unifarium)
Cynanchum unifarium	https://www.inaturalist.org/observations/74165238	no
Cynanchum barbigerum	https://www.inaturalist.org/observations/44804038	no
Cynanchum racemosum	https://www.inaturalist.org/observations/74924853	no
Funastrum heterophyllum	https://www.inaturalist.org/observations/106038967	yes	5	Records potentially split between F. heterophyllum, F. cynanchoides, and F. pannosum; Morris (2015) reported F. cynanchoides as a larval host
Funastrum cynanchoides	https://www.inaturalist.org/observations/113132416	no
Funastrum pannosum	https://www.inaturalist.org/observations/102204461	no
Gomphocarpus physocarpus	https://www.inaturalist.org/observations/199768544	yes	295	Primarily G. physocarpus (>99%), but at least one record on G. cancellatus
Gomphocarpus cancellatus	https://www.inaturalist.org/observations/139661245	yes (in Australia)
Matelea reticulata	https://www.inaturalist.org/observations/154836361	no	3	Records may be split between M. reticulata and M. biflora
Matelea biflora	https://www.inaturalist.org/observations/187708448	no
Oxypetalum coeruleum	https://www.inaturalist.org/observations/55906240	no	1
Pattalias palustre	https://www.inaturalist.org/observations/286023396	yes	1	Reported as a host in South Carolina by Kendrick and McCord (2023)
Host	Example Observation	Previously Reported Host?	Number of Records	Notes
A. albicans	NA	yes	0	Not documented in this study, but reported as a host by Morris, and confirmed to support larval development by M. Freedman
A. vestita	NA	yes	0	Not documented in this study, but reported as a host by Borders and Lee-Mader
complex speciosa/syriaca	https://www.inaturalist.org/observations/58279625	NA	623	Used as an identifier in areas of sympatry between A. syriaca and A. speciosa
