## Supplementary Figures 1-5 and Supplementary Tables 1-5 for "Patterns of host plant use by monarch butterflies revealed through annotation of more than 35,000 community science records": Table S3 - Host Use by Genus.xlsx

### Sheet: Sheet1
Genus	Evidence for Host Use
Amsonia	No evidence for host use
Angadenia	No evidence for host use
Apocynum	No evidence for host use, but M. Freedman confirmed that caged monarchs will oviposit onto A. cannabinum
Araujia	No records found in this study, but A. sericifera confirmed to support larval development by M. Freedman
Asclepias	Extensive records of host use
Calotropis	Extensive records of host use
Cryptostegia	No evidence for host use
Cycladenia	No evidence for host use
Cynanchum	Extensive records of host use
Echites	No evidence for host use
Funastrum	Limited records of larval use reported in this study; Morris (2015) reported F. cynanchoides as a larval host in Arizona; M. Freedman confirmed that F. heterophyllum and F. cynanchoides can support development
Gomphocarpus	Extensive records of host use
Gonolobus	No records found in this study, but G. suberosus reported to support larval development by Greenstein et al. (2022) and confirmed by M. Freedman
Mandevilla	No evidence for host use
Matelea	Limited records of larval use reported in this study
Nerium	No evidence for host use
Oxypetalum	One record of larval use reported in this study, confirmed to support larval development by M. Freedman
Pattalias	One record of larval use reported in this study, confirmed to support larvae by Kendrick and McCord (2023)
Plumeria	Several observations of monarchs ovipositing onto what is presumably cultivated Pl. rubra (e.g., https://www.inaturalist.org/observations/82477982), but not evidence that it supports larval development
Rhabdadenia	No evidence for host use
Thyrsanthella	No evidence for host use
Trachelospermum	No evidence for host use
Vinca	No evidence for host use
Vincetoxicum	V. rossicum to support oviposition in field settings by Casagrande and Dacey (2014) and by other authors in captive settings; no evidence of Vincetoxicum species supporting D. plexippus larval development
