## Supplementary Figures 1-5 and Supplementary Tables 1-5 for "Patterns of host plant use by monarch butterflies revealed through annotation of more than 35,000 community science records": Table S4 - Host Cultivation Status.xlsx

### Sheet: cultivation_table
Host	no	unlikely	maybe	likely	yes	percent_likely_cultivated
amplexicaulis	41	16	2	0	0	0
angustifolia	2	1	3	25	17	87.5
asperula	258	201	46	5	5	1.94175
californica	52	5	0	0	11	16.1765
Calotropis sp.	0	1	13	106	126	94.3089
complex speciosa/syriaca	252	179	174	13	5	2.88925
cordifolia	77	1	0	0	4	4.87805
curassavica	21	84	426	2221	3418	91.3938
Cynanchum sp.	33	175	166	17	5	5.55556
eriocarpa	187	20	6	5	7	5.33333
erosa	17	1	0	0	3	14.2857
exaltata	34	12	1	0	0	0
fascicularis	228	211	271	522	491	58.7928
glaucescens	14	16	0	0	0	0
Gomphocarpus sp.	0	1	6	82	206	97.6271
hirtella	33	11	0	1	0	2.22222
humistrata	101	21	0	0	1	0.813008
incarnata	362	475	964	1427	435	50.8327
latifolia	29	15	1	0	0	0
linaria	5	5	1	6	8	56
oenotheroides	27	66	57	8	7	9.09091
ovalifolia	35	7	4	5	0	9.80392
perennis	37	20	24	32	17	37.6923
purpurascens	18	10	2	1	8	23.0769
speciosa	355	295	173	215	233	35.2478
subulata	16	59	32	71	36	50
subverticillata	56	63	8	18	6	15.894
sullivantii	10	11	6	13	4	38.6364
syriaca	3806	3456	3394	147	86	2.13977
tuberosa	149	205	520	800	217	53.7811
variegata	25	6	0	2	0	6.06061
verticillata	79	29	22	34	5	23.0769
viridiflora	37	11	1	1	0	2
viridis	302	190	90	21	8	4.74632
