## Supplementary Figures 1-5 and Supplementary Tables 1-5 for "Patterns of host plant use by monarch butterflies revealed through annotation of more than 35,000 community science records": Table S5 - Validation.xlsx

### Sheet: Table S5 - Validation
Host	match	mismatch	percent_match
amplexicaulis	11	1	91.7
asperula	40	1	97.6
californica	16	1	94.1
Calotropis sp.	17	0	100
cordifolia	18	1	94.7
curassavica	88	7	92.6
Cynanchum sp.	17	0	100
eriocarpa	26	3	89.7
erosa	8	0	100
exaltata	16	0	100
fascicularis	68	5	93.2
Gomphocarpus sp.	19	0	100
hirtella	10	0	100
humistrata	10	0	100
incarnata	68	0	100
latifolia	10	0	100
oenotheroides	14	0	100
perennis	17	6	73.9
purpurascens	9	2	81.8
quadrifolia	8	2	80
speciosa	50	10	83.3
subulata	13	0	100
sullivantii	11	0	100
syriaca	114	4	96.6
tuberosa	62	0	100
variegata	12	1	92.3
verticillata	37	1	97.4
viridiflora	12	0	100
viridis	35	2	94.6
